# Rapid host switching of *Wolbachia* and even more rapid turnover of their phages and incompatibility-causing loci

**DOI:** 10.1101/2023.12.04.569981

**Authors:** J. Dylan Shropshire, William R. Conner, Dan Vanderpool, Ary A. Hoffmann, Michael Turelli, Brandon S. Cooper

## Abstract

About half of all insect species carry maternally inherited *Wolbachia* alphaproteobacteria, making *Wolbachia* the most common endosymbionts known in nature. Often *Wolbachia* spread to high frequencies within populations due to cytoplasmic incompatibility (CI), a *Wolbachia*-induced sperm modification caused by prophage-associated genes (*cifs*) that kill embryos without *Wolbachia*. Several *Wolbachia* variants also block viruses, including *w*Mel from *Drosophila melanogaster* when transinfected into the mosquito *Aedes aegypti*. CI enables the establishment and stable maintenance of pathogen-blocking *w*Mel in natural *Ae. aegypti* populations. These transinfections are reducing dengue disease incidence on multiple continents. While it has long been known that closely related *Wolbachia* occupy distantly related hosts, the timing of *Wolbachia* host switching and molecular evolution has not been widely quantified. We provide a new, conservative calibration for *Wolbachia* chronograms based on examples of co-divergence of *Wolbachia* and their insect hosts. Synthesizing publicly available and new genomic data, we use our calibration to demonstrate that *w*Mel-like variants separated by only about 370,000 years have naturally colonized holometabolous dipteran and hymenopteran insects that diverged approximately 350 million years ago. Data from *Wolbachia* variants closely related to those currently dominant in *D. melanogaster* and *D. simulans* illustrate that *cifs* are rapidly acquired and lost among *Wolbachia* genomes, on a time scale of 10^4^–10^5^ years. This turnover occurs with and without the *Wovirus* prophages that contain them, with closely related *cifs* found in distantly related phages and distantly related *cifs* found in closely related phages. We present evidence for purifying selection on CI rescue function and on particular Cif protein domains. Our results quantify the tempo and mode of rapid host switching and horizontal gene transfer that underlie the spread and diversity of *Wolbachia* sampled from diverse host species. The *w*Mel variants we highlight from hosts in different climates may offer new options for broadening *Wolbachia*-based biocontrol of diseases and pests.
