## Supporting Tables for "Rapid host switching of *Wolbachia* and even more rapid turnover of their phages and incompatibility-causing loci": TableS1.xlsx

### Sheet: TableS1
Strain	Group	Host_order	Host_superfamily	Host_family	Host_genus	Host_species	Host_genome_source	Host_genome_accession	Wolbachia_genome_source	Wolbachia_genome_accession	Phenotype_source	Phenotype	Cif_proteins
wSan	Mel-like	Diptera	Ephydroidea	Drosophilidae	Drosophila	santomea	https://github.com/YourePrettyGood/DyakCladeGenomes	GCA_016746245.2	Costa Baião et al. 2021	GCA_018467135.1	Cooper et al. 2019	CI	CifAwSan[T1]; CifAwSan[T4]; CifBwSan[T1]; CifBwSan[T4]
wYak	Mel-like	Diptera	Ephydroidea	Drosophilidae	Drosophila	yakuba	Clark et al. 2007	GCF_000005975.2	Costa Baião et al. 2021	GCA_018467115.1	Cooper et al. 2019	CI	CifAwYak[T1]; CifAwYak[T4]; CifBwYak[T1]; CifBwYak[T4]
wTeis	Mel-like	Diptera	Ephydroidea	Drosophilidae	Drosophila	teissieri	https://github.com/YourePrettyGood/DyakCladeGenomes	GCA_016746235.2	Costa Baião et al. 2021	GCA_018689955.1	Cooper et al. 2019	CI	CifAwTeis[T1]; CifAwTeis[T4]; CifBwTeis[T1]; CifBwTeis[T4]
wZta	Mel-like	Diptera	Ephydroidea	Drosophilidae	Zaprionus	taronus	Comeault et al. 2020	10.5061/dryad.866t1g1n3.	Comeault et al. 2020	SRR11077331	N/A	?	CifAwZta[T1-1]; CifAwZta[T1-2]; CifAwZta[T4]; CifBwZta[T1-1]; CifBwZta[T1-2]; CifBwZta[T4-1]; CifBwZta[T4-2]
wZts	Mel-like	Diptera	Ephydroidea	Drosophilidae	Zaprionus	tsacasi	Kim et al. 2021	GCA_018151455.1	Kim et al. 2021	SRR13070677	N/A	?	CifAwZts[T1]; CifBwZts[T1]
wMel	Mel-like	Diptera	Ephydroidea	Drosophilidae	Drosophila	melanogaster	Hoskins et al. 2015	GCF_000001215.4	Wu et al. 2004	GCF_000008025	Hoffmann 1988	CI	CifAwMel[T1]; CifBwMel[T1]
wAu	Mel-like	Diptera	Ephydroidea	Drosophilidae	Drosophila	simulans	Conner et al. 2021	GCA_018874695.1	Hague et al. 2021	GCA_017916175.1	Turelli & Hoffmann 1995	None	None
wTro	Mel-like	Diptera	Ephydroidea	Drosophilidae	Drosophila	tropicalis	Kim et al. 2021	GCA_018151085.1	Martinez et al. 2020	GCA_014129525.1	Martinez et al. 2015	None	None
wBor	Mel-like	Diptera	Ephydroidea	Drosophilidae	Drosophila	borealis	Yusuf et al. 2022	10.5281/zenodo.7097272	Martinez et al. 2020	GCA_014129615.1	Sheeley & McAllister 2009	Male killing	CifAwBor[T1]; CifAwBor[T5]; CifBwBor[T1-ORF1:2]; CifBwBor[T5]
wInc	Mel-like	Diptera	Ephydroidea	Drosophilidae	Drosophila	incompta	De Ré et al. 2014	Direct transmission	Wallau et al. 2016	GCA_001758565.1	N/A	?	CifAwInc[T1]; CifBwInc[T1-ORF1:2]
wAch	Mel-like	Diptera	Ephydroidea	Drosophilidae	Drosophila	sp. aff. chauvacae	Kim et al. 2021	GCA_018903765.1	Kim et al. 2021	SRR13070688	N/A	?	CifAwStup[T1-ORF1:3]; CifBwStup[T1]
wBocq	Mel-like	Diptera	Ephydroidea	Drosophilidae	Drosophila	bocqueti	Conner et al. 2021	GCA_018905785.1	Conner et al. 2021	SRR13188908	This study	CI	CifAwBocq[T1]; CifBwBocq[T1]
wTris	Mel-like	Diptera	Ephydroidea	Drosophilidae	Drosophila	tristis	Kim et al. 2021	GCA_018150885.1	Kim et al. 2021	SRR13070669	N/A	?	CifAwTris[T1]; CifBwTris[T1-ORF1:2]
wRec	Mel-like	Diptera	Ephydroidea	Drosophilidae	Drosophila	recens	Paul Ginsberg (unpub)	Direct transmission	Metcalf et al. 2014	GCA_000742435.1	Jaenike 2007	CI, MK	CifAwRec[T1]; CifBwRec[T1-ORF1:2]
wMal	Mel-like	Diptera	Ephydroidea	Drosophilidae	Drosophila	malagassya	Conner et al. 2021	GCA_018874475.1	Conner et al. 2021	SRR13188930	N/A	?	CifAwMal[T1]; CifBwMal[T1]
wSeg	Mel-like	Diptera	Ephydroidea	Drosophilidae	Drosophila	seguyi	Bronski et al. 2020	GCA_008042675.1	Bronski et al. 2020	SRR9997926	This study	CI	CifAwSeg[T1]; CifBwSeg[T1]
wSpa	Mel-like	Diptera	Ephydroidea	Drosophilidae	Scaptomyza	pallida	This study	N/A	This study	GCA_032584115.1	N/A	?	CifAwSpa[T1]; CifAwSpa[T2]; CifBwSpa[T1]; CifBwSpa[T2-ORF1:2]
wAra	Mel-like	Diptera	Ephydroidea	Drosophilidae	Drosophila	arawakana	Kim et al. 2021	GCA_018151165.1	Martinez et al. 2020	GCA_014129655.1	Martinez et al. 2015	CI	CifAwAra[T1]; CifAwAra[T1-2]; CifBwAra[T1]; CifBwAra[T1-2-ORF1:2]
wSbr	Mel-like	Diptera	Diopsoidea	Diopsidae	Sphyracephala	brevicornis	N/A (Not used)	N/A (Not used)	Scholz et al. 2020	GCA_902647005	N/A	?	CifAwSbr[T2]; CifAwSbr[T5]; CifBwSbr[T2]; CifBwSbr[T5]
wDal	Mel-like	Hymenoptera	Ichneumonoidea	Braconidae	Diachasma	alloeum	N/A (Not used)	N/A (Not used)	Scholz et al. 2020	GCA_902646845	N/A	?	CifAwDal[T1-1]; CifAwDal[T1-2]; CifAwDal[T5]; CifBwDal[T1-1-ORF1:2]; CifBwDal[T1-2]; CifBwDal[T5]
wRi	Ri-like	Diptera	Ephydroidea	Drosophilidae	Drosophila	simulans	https://twitter.com/pandolfatto/status/1457713903434096643	GCA_016746395.2	Klasson et al. 2009	GCF_000022285	Hoffmann et al. 1986	CI	CifAwRi[T1-1]; CifAwRi[T1-2]; CifAwRi[T2]; CifBwRi[T1-1-ORF1:2]; CifBwRi[T1-2-ORF1:2]; CifBwRi[T2]
wAno	Ri-like	Diptera	Ephydroidea	Drosophilidae	Drosophila	anomalata	Turelli et al. 2018	10.5061/dryad.4kt079g	Turelli et al. 2018	10.5061/dryad.4kt079g	Turelli et al. 2018	CI	CifAwAno[T1]; CifAwAno[T2]; CifBwAno[T1]; CifBwAno[T2]
wPan	Ri-like	Diptera	Ephydroidea	Drosophilidae	Drosophila	pandora	Turelli et al. 2018	10.5061/dryad.4kt079g	Turelli et al. 2018	10.5061/dryad.4kt079g	Richardson et al. 2016	CI	CifAwPan[T1]; CifAwPan[T2]; CifBwPan[T1]; CifBwPan[T2]
wAna	Ri-like	Diptera	Ephydroidea	Drosophilidae	Drosophila	ananassae	Clark et al. 2007	GCA_000005115.1	Salzberg et al. 2005	GCA_000167475	Martinez et al. 2015	CI	CifAwAna[T1-1-ORF1:2]; CifAwAna[T1-2]; CifAwAna[T2]; CifBwAna[T1-1]; CifBwAna[T1-2]; CifBwAna[T2]
wSuz	Ri-like	Diptera	Ephydroidea	Drosophilidae	Drosophila	suzukii	Chiu et al. 2013	GCA_000472105.1	Siozos et al. 2013	GCF_000333795	Cattel et al. 2018	CI	CifAwSuz[T1-1]; CifAwSuz[T1-2]; CifAwSuz[T2]; CifBwSuz[T1-1]; CifBwSuz[T1-2]; CifBwSuz[T2]
wSpc	Ri-like	Diptera	Ephydroidea	Drosophilidae	Drosophila	subpulchrella	Durkin et al. 2021	GCA_014743375.2	Conner et al. 2017	GCA_002300525.1	Hamm et al. 1986	None	CifAwSpc[T1]; CifAwSpc[T2]; CifBwSpc[T1]; CifBwSpc[T2]
wAur	Ri-like	Diptera	Ephydroidea	Drosophilidae	Drosophila	auraria	Turelli et al. 2018	10.5061/dryad.4kt079g	Turelli et al. 2018	GCA_002300525.1 & 10.5061/dryad.4kt079g	Turelli et al. 2018	CI	CifAwAur[T1]; CifBwAur[T1]
wTri	Ri-like	Diptera	Ephydroidea	Drosophilidae	Drosophila	triauraria	Turelli et al. 2018	10.5061/dryad.4kt079g	Martinez et al. 2020	GCA_014129515.1	Martinez et al. 2015	CI	CifAwTri[T1]; CifAwTri[T5]; CifBwTri[T1]; CifBwTri[T5]
