## Supporting Tables for "Rapid host switching of *Wolbachia* and even more rapid turnover of their phages and incompatibility-causing loci": TableS3.xlsx

### Sheet: a
Strain	CI strength	Number of cif pairs	Cif types	Number of phages	Number of cifs paired with phages	Cif types paired with phages
wZta	Unknown	3*	1,4	4	1	1
wTeis	Inconsistent	2	1,4	3	1	4
wYak	Inconsistent	2	1,4	3	1	4
wSan	Inconsistent	2	1,4	3	0
wMel	Weak	1	1	2	1	1
wZts	Unknown	1	1	2	0
wDal	Unknown	3	1,5	4	2	1,5
wInc	Unknown	1	1	2	1	1
wBor	Male Killing	2	1,5	2	2	1,5
wSbr	Strong	2	2,5	3	2	2,5
wAra	Strong	2	1	3	2	1,3
wSpa	Unknown	2	1,2	3	1	2
wMal	Unknown	1	1	2	0
wSeg	Strong	1	1	2	0
wAch	Unknown	1	1	2	1	1
wBocq	Strong	1	1	2	1	1
wTris	Unknown	1	1	2	0
wRec	Strong	1	1	1	0
wRi	Strong	3	1,2	4	2	1
wAna	Strong	3	1,2	3	2	1,2
wAno	Strong	2	1,2	3	1	1
wPan	Strong	2	1,2	3	1	1
wSuz	None	3	1,2	4	2	1
wSpc	None	2	1,2	3	1	1
wAur	Strong	1	1	2	1	1
wTri	Strong	2	1,5	2	1	1

### Sheet: b
Strain	WO Variant	Cif Variant	Distance	Cif within 10 kbp of sr	Number of genes between	Genes_between	Ten_genes_other_direction
wZta	sr3WO_2	T1_2	9310	yes	3	ankyrin repeat domain protein;hypothetical protein;hypothetical protein	group II intron reverse transcriptase/maturase;hypothetical protein;hypothetical protein
wTeis	sr3WO_1	T4	6229	yes	2	hypothetical protein;ankyrin repeat domain protein
wYak	sr3WO_2	T4	6229	yes	2	hypothetical protein;ankyrin repeat domain protein
wMel	sr3WO_1	T1	8019	yes	2	hypothetical protein;ankyrin repeat domain protein	membrane protein;transcriptional regulator;transcriptional regulator;ankyrin repeat domain protein;hypothetical protein;DNA repair protein RadC;transcriptional regulator;transposase;hypothetical protein;hypothetical protein
wZts	sr3WO_1	T1	359317	no	357	hypothetical protein;hypothetical protein;ankyrin repeat-containing prophage LambdaW1;ankyrin repeat-containing prophage LambdaW1;ankyrin repeat-containing protein;hypothetical protein;transposase;hypothetical protein;hypothetical protein;transposase;hypothetical protein;hypothetical protein;hypothetical protein;cytochrome c oxidase subunit II;cytochrome c oxidase subunit I;protoheme IX farnesylt…
wDal	sr3WO_1	T1_1	13770	no	11	hypothetical protein;hypothetical protein;ankyrin repeat domain protein;integrase;hypothetical protein;hypothetical protein;heat-shock protein;hypothetical protein;Chromosome partition protein Smc;hypothetical protein;hypothetical protein	hypothetical protein;hypothetical protein;transposase;transcriptional regulator;DNA repair protein RadC;hypothetical protein;transcriptional regulator;transcriptional regulator;membrane protein;UDP-glucose 6-dehydrogenase
wDal	sr3WO_1	T5	22501	no	19	hypothetical protein;transposase;transcriptional regulator;DNA repair protein RadC;hypothetical protein;transcriptional regulator;transcriptional regulator;patatin;hypothetical protein;hypothetical protein;tail protein;tail protein;prophage P2W3%2C tail protein U;hypothetical protein;baseplate assembly protein W;baseplate assembly protein J;phage tail protein;hypothetical protein;ankyrin repeat-c…	hypothetical protein
wInc	sr3WO_1	T1	8019	yes	3	hypothetical protein;hypothetical protein;ankyrin repeat domain protein	UDP-glucose 6-dehydrogenase;membrane protein;transcriptional regulator;transcriptional regulator;hypothetical protein;DNA repair protein RadC;transcriptional regulator;transposase;hypothetical protein;hypothetical protein
wBor	sr3WO_1	T1	8056	yes	4	hypothetical protein;ankyrin repeat domain protein;hypothetical protein;hypothetical protein	hypothetical protein;hypothetical protein;hypothetical protein;transposase
wBor	sr3WO_2	T5	8054	yes	4	hypothetical protein;ankyrin repeat-containing prophage LambdaW1;ankyrin repeat-containing prophage LambdaW1;hypothetical protein	group II intron reverse transcriptase/maturase;hypothetical protein;hypothetical protein;hypothetical protein
wSbr	sr3WO_3	T2	6247	yes	5	hypothetical protein;hypothetical protein;hypothetical protein;hypothetical protein;hypothetical protein	hypothetical protein
wSbr	sr3WO_1	T5	7841	yes	5	hypothetical protein;hypothetical protein;ankyrin repeat-containing prophage LambdaW1;ankyrin repeat-containing prophage LambdaW1;hypothetical protein	hypothetical protein;hypothetical protein;transposase;transcriptional regulator;hypothetical protein;transposase;hypothetical protein;patatin;nuclease;hypothetical protein
wAra	sr3WO_1	T1_1	9374	yes	6	hypothetical protein;hypothetical protein;hypothetical protein;hypothetical protein;ankyrin repeat-containing prophage LambdaW1;hypothetical protein	5-(carboxyamino)imidazole ribonucleotide synthase;Co2+/Mg2+ efflux protein ApaG;hypothetical protein;hypothetical protein;group II intron reverse transcriptase/maturase;group II intron reverse transcriptase/maturase;transposase;hypothetical protein;hypothetical protein;hypothetical protein
wAra	sr3WO_2	T1_2	200002	no	193	hypothetical protein;hypothetical protein;ankyrin repeat-containing prophage LambdaW1;ankyrin repeat-containing prophage LambdaW1;ankyrin repeat-containing protein;hypothetical protein;ankyrin repeat-containing protein;transposase;transposase;mannose-1-phosphate guanyltransferase;hypothetical protein;transposase;transposase;hypothetical protein;membrane protein;hypothetical protein;hypothetical p…	hypothetical protein
wSpa	sr3WO_2	T2	6487	yes	4	hypothetical protein;hypothetical protein;hypothetical protein;ankyrin repeat domain protein	hypothetical protein;group II intron reverse transcriptase/maturase;transposase
wAch	sr3WO_1	T1	7427	yes	3	hypothetical protein;Chromosome partition protein Smc;hypothetical protein	toxin Fic;hypothetical protein;DNA repair protein RadC;transcriptional regulator;transposase;hypothetical protein;hypothetical protein;hypothetical protein;hypothetical protein;hypothetical protein	5'
wBocq	sr3WO_1	T1	7427	yes	3	hypothetical protein;Chromosome partition protein Smc;hypothetical protein	hypothetical protein
wRi	sr3WO_1	T1_1	8019	yes	3	hypothetical protein;hypothetical protein;ankyrin repeat domain protein	bifunctional 2-C-methyl-D-erythritol 4-phosphate cytidylyltransferase/2-C-methyl-D-erythritol 2%2C4-cyclodiphosphate synthase;5-(carboxyamino)imidazole ribonucleotide synthase;Co2+/Mg2+ efflux protein ApaG;hypothetical protein;hypothetical protein;hypothetical protein;group II intron reverse transcriptase/maturase;transposase;hypothetical protein;hypothetical protein
wRi	sr3WO_2	T1_2	8019	yes	3	hypothetical protein;hypothetical protein;ankyrin repeat domain protein	hypothetical protein;transposase;pyruvate%2C phosphate dikinase;hypothetical protein;hypothetical protein;hypothetical protein;group II intron reverse transcriptase/maturase;transposase;hypothetical protein;hypothetical protein
wRi	sr1WO	T2	87587	no	85	hypothetical protein;hypothetical protein;proteasome 26S subunit non-ATPase 10;transposase;transposase;hypothetical protein;ankyrin repeat-containing protein;hypothetical protein;heat-shock protein;hypothetical protein;transposase;transposase;ankyrin 3;ankyrin repeat domain protein;hypothetical protein;ankyrin repeat domain protein;patatin;hypothetical protein;hypothetical protein;tail protein;ta…	transcriptional regulator;transcriptional regulator;hypothetical protein;hypothetical protein;transcriptional regulator;transcriptional regulator;ankyrin repeat domain protein;transposase;hypothetical protein;hypothetical protein
wAna	sr3WO	T1	8019	yes	3	hypothetical protein;hypothetical protein;ankyrin repeat domain protein	bifunctional 2-C-methyl-D-erythritol 4-phosphate cytidylyltransferase/2-C-methyl-D-erythritol 2%2C4-cyclodiphosphate synthase;5-(carboxyamino)imidazole ribonucleotide synthase;Co2+/Mg2+ efflux protein ApaG;hypothetical protein;hypothetical protein;hypothetical protein;group II intron reverse transcriptase/maturase;transposase;hypothetical protein;hypothetical protein
wAna	sr1WO	T2	72321	no	69	hypothetical protein;hypothetical protein;transposase;ankyrin repeat domain protein;transcriptional regulator;transcriptional regulator;hypothetical protein;hypothetical protein;transcriptional regulator;transcriptional regulator;DNA repair protein RadC;polysaccharide deacetylase;penicillin-binding protein;hypothetical protein;hypothetical protein;SAM-dependent methyltransferase;hypothetical prot…	hypothetical protein;heat-shock protein;hypothetical protein;ankyrin repeat-containing protein;hypothetical protein;transposase;transposase;proteasome 26S subunit non-ATPase 10;hypothetical protein;hypothetical protein
wAno	sr3WO	T1	8019	yes	2	hypothetical protein;ankyrin repeat domain protein
wPan	sr3WO	T1	8019	yes	2	ankyrin repeat domain protein;hypothetical protein	hypothetical protein;hypothetical protein;transposase;group II intron reverse transcriptase/maturase
wSuz	sr3WO_1	T1_1	8019	yes	2	hypothetical protein;ankyrin repeat domain protein	hypothetical protein;group II intron reverse transcriptase/maturase;transposase;hypothetical protein;hypothetical protein
wSuz	sr3WO_2	T1_2	8019	yes	2	hypothetical protein;ankyrin repeat domain protein	hypothetical protein;hypothetical protein;hypothetical protein;group II intron reverse transcriptase/maturase;transposase;hypothetical protein;hypothetical protein
wSpc	sr3WO	T1	8019	yes	2	hypothetical protein;ankyrin repeat domain protein	transposase;group II intron reverse transcriptase/maturase;transposase;hypothetical protein;hypothetical protein
wAur	sr3WO	T1	8019	yes	2	hypothetical protein;ankyrin repeat domain protein
wTri	sr3WO	T1	8019	yes	2	hypothetical protein;ankyrin repeat domain protein	hypothetical protein;1-deoxy-D-xylulose-5-phosphate reductoisomerase;hypothetical protein;group II intron reverse transcriptase/maturase;transposase;hypothetical protein;hypothetical protein;transposase;transposase;hypothetical protein

### Sheet: c
Strain	Cif Variant	Contig length	Number of genes 5’ of cifs	Number of genes 3’ of cifs
wZta	T1_1	19384	9	5
wZta	T4	19384	12	2
wTeis	T1	12156	4	2
wYak	T1	9639	2	2
wSan	T1	9578	2	2
wSan	T4	2060	0	0
wDal	T1_2	8603	1	2
wSpa	T1	14866	5	7
wMal	T1	17227	6	8
wSeg	T1	12680	2	3
wTris	T1	14794	6	6
wRec	T1	11989	5	2
wAno	T2	17874	4	9
wPan	T2	20878	4	14
wSuz	T2_1	5185	5	0
wSuz	T2_2	34652	0	34
wSpc	T2	15408	1	8
wTri	T5	265635	2	252

### Sheet: d
Line	Serine	Contig length	Number of genes 5’ of cifs	Number of genes 3’ of cifs	Note
wZta	sr2WO	9978	3	6
wZta	sr3WO_2	9062	3	3
wZta	sr3WO_3	31225	28	10
wTeis	sr2WO	8561	2	5
wTeis	sr3WO_2	14281	4	9
wYak	sr2WO	8534	2	4
wYak	sr3WO_1	14260	4	9
wSan	sr2WO	2049	1	0
wSan	sr3WO_1	5490	0	1
wSan	sr3WO_2	7534	0	5
wMel	sr3WO_2	Complete			On contig with cif, but not closest sr
wZts	sr3WO_2	Complete			On contig with cif, but not closest sr
wDal	sr3WO_3	58836	57	4
wDal	sr3WO_2	105581	88	5	On contig with cif, but not closest sr
wInc	sr3WO_2	Complete			On contig with cif, but not closest sr
wSbr	sr3WO_2	18575	14	2
wAra	sr3WO_3	337978	6	311
wSpa	sr3WO_1	21031	9	13
wSpa	sr3WO_3	35538	31	11
wMal	sr3WO_1	10190	4	5
wMal	sr3WO_2	5976	5	0
wSeg	sr3WO_1	9982	3	4
wSeg	sr3WO_2	5791	4	0
wAch	sr3WO_2	Complete			On contig with cif, but not closest sr
wBocq	sr3WO_2	5853	3	5
wTris	sr2WO	20720	14	9
wTris	sr3WO	21951	5	13
wRec	sr3WO	10637	4	5
wRi	sr2WO	Complete			On contig with cif, but not closest sr
wAna	sr2WO	Complete			On contig with cif, but not closest sr
wAno	sr2WO	6319	7	0
wAno	sr1WO	27935	14	15
wPan	sr2WO	6507	8	0
wPan	sr1WO	27240	13	15
wSuz	sr2WO	76909	6	68
wSuz	sr1WO	42461	4	33
wSpc	sr2WO	78197	7	71
wSpc	sr1WO	73304	40	34
wAur	sr2WO	17552	6	13
wTri	sr2WO	387200	267	118	On contig with cif, but not closest sr

### Sheet: e
Strain	Cif_type	5'_transposases_within_10kbp	Distance_between_cif_and_5'_transposases	Num_genes_between_cif_and_5'_transposases	3'_transposases_within_10kbp	Distance_between_cif_and_3'_transposases	Num_genes_between_cif_and_3'_transposases
wZta	T1_1	Rpn_family_recombination-promoting_nuclease/putative_transposase	3915	3	IS5-like_element_ISWpi1_family_transposase	6746	6
wZta	T1_2	Rpn_family_recombination-promoting_nuclease/putative_transposase	144	1	N/A	N/A	N/A
wZta	T4	N/A	N/A	N/A	IS5-like_element_ISWpi1_family_transposase	877	3
wTeis	T1	Rpn_family_recombination-promoting_nuclease/putative_transposase	3915	4	N/A	N/A	N/A
wMel	T1	Rpn_family_recombination-promoting_nuclease/putative_transposase	3915	3	N/A	N/A	N/A
wZts	T1	Rpn_family_recombination-promoting_nuclease/putative_transposase	3915	3	N/A	N/A	N/A
wDal	T1_1	Rpn_family_recombination-promoting_nuclease/putative_transposase	3915	4	N/A	N/A	N/A
wDal	T5	N/A	N/A	N/A	Rpn_family_recombination-promoting_nuclease/putative_transposase	8792	3
wInc	T1	Rpn_family_recombination-promoting_nuclease/putative_transposase	3915	3	N/A	N/A	N/A
wBor	T1	Rpn_family_recombination-promoting_nuclease/putative_transposase	3952	5	N/A	N/A	N/A
wAra	T1_1	Rpn_family_recombination-promoting_nuclease/putative_transposase	3915	4	N/A	N/A	N/A
wAra	T1_2	N/A	N/A	N/A	IS5_family_transposase	5730	3
wSpa	T1	Rpn_family_recombination-promoting_nuclease/putative_transposase	824	2	IS5-like_element_ISWpi1_family_transposase;IS5-like_element_ISWpi1_family_transposase	8742;9233	7;8
wSpa	T2	Rpn_family_recombination-promoting_nuclease/putative_transposase	273	1	N/A	N/A	N/A
wMal	T1	Rpn_family_recombination-promoting_nuclease/putative_transposase	3915	4	N/A	N/A	N/A
wAch	T1	Rpn_family_recombination-promoting_nuclease/putative_transposase	3904	6	N/A	N/A	N/A
wTris	T1	Rpn_family_recombination-promoting_nuclease/putative_transposase	3915	5	N/A	N/A	N/A
wRec	T1	Rpn_family_recombination-promoting_nuclease/putative_transposase	3915	4	N/A	N/A	N/A
wRi	T1_1	Rpn_family_recombination-promoting_nuclease/putative_transposase	3915	3	IS5-like_element_ISWpi1_family_transposase	9684	7
wRi	T1_2	Rpn_family_recombination-promoting_nuclease/putative_transposase	3915	3	IS5-like_element_ISWpi1_family_transposase	9684	7
wRi	T2	IS66_family_transposase;IS66-like_element_ISWen3_family_transposase;IS5-like_element_ISWpi1_family_transposase;IS5-like_element_ISWpi1_family_transposase	2006;3400;9076;9528	5;6;12;13	IS110_family_transposase	2639	3
wAna	T1	Rpn_family_recombination-promoting_nuclease/putative_transposase	3915	3	N/A	N/A	N/A
wAna	T2	IS5_family_transposase;IS5_family_transposase;IS66-like_element_ISWen3_family_transposase;IS66_family_transposase	9528;9076;3400;2006	12;11;5;4	IS110_family_transposase	2639	4
wAno	T2	IS66_family_transposase	2006	5	IS110_family_transposase	2639	3
wPan	T1	Rpn_family_recombination-promoting_nuclease/putative_transposase	3915	4	N/A	N/A	N/A
wPan	T2	IS66_family_transposase	2006	5	IS110_family_transposase	2639	3
wSuz	T1_1	Rpn_family_recombination-promoting_nuclease/putative_transposase	3915	3	N/A	N/A	N/A
wSuz	T1_2	Rpn_family_recombination-promoting_nuclease/putative_transposase	3915	3	N/A	N/A	N/A
wSuz	T2_1	IS66_family_transposase;IS66-like_element_ISWen3_family_transposase	2006;3400	4;5	N/A	N/A	N/A
wSuz	T2_2	N/A	N/A	N/A	IS110_family_transposase	2639	3
wSpc	T1	IS110_family_transposase;Rpn_family_recombination-promoting_nuclease/putative_transposase	5226;3915	5;3	N/A	N/A	N/A
wSpc	T2	IS110_family_transposase	212	2	IS110_family_transposase	2639	3
wTri	T1	Rpn_family_recombination-promoting_nuclease/putative_transposase;IS110-like_element_ISWen2_family_transposase;IS110-like_element_ISWen2_family_transposase	5152;2447;2055	6;3;2	N/A	N/A	N/A
wTri	T5	IS5_family_transposase_ISCaa6	383	2	Rpn_family_recombination-promoting_nuclease/putative_transposase	9026	3

### Sheet: f
Transposase_variant	Number_of_occurrences	Associated_strains	Min_distance_to_cif(bp)	Mean_distance_to_cif(bp)	Max_distance_to_cif(bp)	Min_distance_to_cif(genes)	Mean_distance_to_cif(genes)	Max_distance_to_cif(genes)
IS110_family_transposase	8	wRi;wAna;wAno;wPan;wSuz;wSpc;wSpc;wSpc	212	2659	5226	2	3.25	5
IS110-like_element_ISWen2_family_transposase	2	wTri;wTri	2055	2251	2447	2	2.5	3
IS5_family_transposase	3	wAra;wAna;wAna	5730	8111.33	9528	3	8.67	12
IS5_family_transposase_ISCaa6	1	wTri	383	383	383	2	2	2
IS5-like_element_ISWpi1_family_transposase	8	wZta;wZta;wSpa;wSpa;wRi;wRi;wRi;wRi	877	7946.25	9684	3	7.88	13
IS66_family_transposase	5	wRi;wAna;wAno;wPan;wSuz	2006	2006	2006	4	4.6	5
IS66-like_element_ISWen3_family_transposase	3	wRi;wAna;wSuz	3400	3400	3400	5	5.33	6
Rpn_family_recombination-promoting_nuclease/putative_transposase	25	wZta;wZta;wTeis;wMel;wZts;wDal;wDal;wInc;wBor;wAra;wSpa;wSpa;wMal;wAch;wTris;wRec;wRi;wRi;wAna;wPan;wSuz;wSuz;wSpc;wTri;wTri	144	3944.88	9026	1	3.44	6
