## Supporting Tables for "Rapid host switching of *Wolbachia* and even more rapid turnover of their phages and incompatibility-causing loci": TableS4.csv

Associated Figure	Comparison	Subcomparison	Analysis	P-value	P-value summary
Fig. 4B	CifA[T1] vs CifB[T1] ID overall	NA	Mann-Whitney U	0.000233450442245361	***
Fig. 4B	CifA[T1] vs CifB[T1] TM overall	NA	Mann-Whitney U	2.02586433503157E-43	****
Fig. 4E	dNdS 10A cifA T1 intact vs truncated	NA	Mann-Whitney U	0.00198015578606226	**
Fig. 4F	dNdS 10A cifB T1 intact vs truncated	NA	Mann-Whitney U	2.63776076566488E-40	****
Fig. 4G	dNdS 10A cifA T1 intact binding vs non-binding	NA	Mann-Whitney U	0.0679341249993638	ns
Fig. 4H	dNdS 10A cifB T1 intact domains	Bind - Dub	Kruskal Wallis and Dunn’s Test	1	ns
Fig. 4H	dNdS 10A cifB T1 intact domains	Bind - None	Kruskal Wallis and Dunn’s Test	1	ns
Fig. 4H	dNdS 10A cifB T1 intact domains	Dub - None	Kruskal Wallis and Dunn’s Test	0.144668216743779	ns
Fig. 4H	dNdS 10A cifB T1 intact domains	Bind - Nuc1	Kruskal Wallis and Dunn’s Test	0.0699984143676872	ns
Fig. 4H	dNdS 10A cifB T1 intact domains	Dub - Nuc1	Kruskal Wallis and Dunn’s Test	0.000874267910655655	***
Fig. 4H	dNdS 10A cifB T1 intact domains	None - Nuc1	Kruskal Wallis and Dunn’s Test	5.23579358645072E-13	****
Fig. 4H	dNdS 10A cifB T1 intact domains	Bind - Nuc2	Kruskal Wallis and Dunn’s Test	0.0683527950861674	ns
Fig. 4H	dNdS 10A cifB T1 intact domains	Dub - Nuc2	Kruskal Wallis and Dunn’s Test	0.000341147728278926	***
Fig. 4H	dNdS 10A cifB T1 intact domains	None - Nuc2	Kruskal Wallis and Dunn’s Test	5.1915331452625E-16	****
Fig. 4H	dNdS 10A cifB T1 intact domains	Nuc1 - Nuc2	Kruskal Wallis and Dunn’s Test	0.949051534556321	ns
Fig. S2A	CifA vs CifB ID overall	NA	Mann-Whitney U	4.26024006941225E-14	****
Fig. S2A	CifA vs CifB TM overall	NA	Mann-Whitney U	4.66311555729309E-58	****
Fig. S2B	CifA[T1] vs CifB[T1] ID wMel-like	NA	Mann-Whitney U	0.00273177992593077	**
Fig. S2B	CifA[T1] vs CifB[T1] TM wMel-like	NA	Mann-Whitney U	7.14444360537303E-20	****
Fig. S2C	CifA[T1] vs CifB[T1] ID wRi-like	NA	Mann-Whitney U	0.194538147051466	ns
Fig. S2C	CifA[T1] vs CifB[T1] TM wRi-like	NA	Mann-Whitney U	0.0240907570666652	*
Fig. S2D	dNdS 10A cifA T1 to T5 intact	T1 - T2	Kruskal Wallis and Dunn’s Test	0.329085859746742	ns
Fig. S2D	dNdS 10A cifA T1 to T5 intact	T1 - T3	Kruskal Wallis and Dunn’s Test	1.23242645841354E-08	****
Fig. S2D	dNdS 10A cifA T1 to T5 intact	T2 - T3	Kruskal Wallis and Dunn’s Test	2.58362276486236E-06	****
Fig. S2D	dNdS 10A cifA T1 to T5 intact	T1 - T4	Kruskal Wallis and Dunn’s Test	4.02774388693854E-18	****
Fig. S2D	dNdS 10A cifA T1 to T5 intact	T2 - T4	Kruskal Wallis and Dunn’s Test	2.54666816361671E-14	****
Fig. S2D	dNdS 10A cifA T1 to T5 intact	T3 - T4	Kruskal Wallis and Dunn’s Test	0.00367371395936732	**
Fig. S2D	dNdS 10A cifA T1 to T5 intact	T1 - T5	Kruskal Wallis and Dunn’s Test	6.141411137536E-07	****
Fig. S2D	dNdS 10A cifA T1 to T5 intact	T2 - T5	Kruskal Wallis and Dunn’s Test	4.77396888183364E-09	****
Fig. S2D	dNdS 10A cifA T1 to T5 intact	T3 - T5	Kruskal Wallis and Dunn’s Test	1.77643984238369E-27	****
Fig. S2D	dNdS 10A cifA T1 to T5 intact	T4 - T5	Kruskal Wallis and Dunn’s Test	2.35433651316854E-42	****
Fig. S2E	dNdS 10A cifB T1 to T4 intact	T1 - T2	Kruskal Wallis and Dunn’s Test	7.80307973554689E-15	****
Fig. S2E	dNdS 10A cifB T1 to T4 intact	T1 - T3	Kruskal Wallis and Dunn’s Test	1.81883738266101E-05	***
Fig. S2E	dNdS 10A cifB T1 to T4 intact	T2 - T3	Kruskal Wallis and Dunn’s Test	2.41748967700416E-27	****
Fig. S2E	dNdS 10A cifB T1 to T4 intact	T1 - T4	Kruskal Wallis and Dunn’s Test	3.19798100300989E-76	****
Fig. S2E	dNdS 10A cifB T1 to T4 intact	T2 - T4	Kruskal Wallis and Dunn’s Test	2.00887730011135E-22	****
Fig. S2E	dNdS 10A cifB T1 to T4 intact	T3 - T4	Kruskal Wallis and Dunn’s Test	6.09369457789286E-93	****
Fig. S2F	dNdS 10A cifB T2 intact domains	None - Nuc1	Kruskal Wallis and Dunn’s Test	4.63569482220768E-07	****
Fig. S2F	dNdS 10A cifB T2 intact domains	None - Nuc2	Kruskal Wallis and Dunn’s Test	0.00514793251809111	**
Fig. S2F	dNdS 10A cifB T2 intact domains	Nuc1 - Nuc2	Kruskal Wallis and Dunn’s Test	2.46619520100702E-09	****
Fig. S2G	dNdS 10A cifB T3 intact domains	None - Nuc1	Kruskal Wallis and Dunn’s Test	0.0685576379837549	ns
Fig. S2G	dNdS 10A cifB T3 intact domains	None - Nuc2	Kruskal Wallis and Dunn’s Test	0.309933566815875	ns
Fig. S2G	dNdS 10A cifB T3 intact domains	Nuc1 - Nuc2	Kruskal Wallis and Dunn’s Test	0.0447480442388902	*
Fig. S2H	dNdS 10A cifB T4 intact domains	None - Nuc1	Kruskal Wallis and Dunn’s Test	0.868369935314526	ns
Fig. S2H	dNdS 10A cifB T4 intact domains	None - Nuc2	Kruskal Wallis and Dunn’s Test	1	ns
Fig. S2H	dNdS 10A cifB T4 intact domains	Nuc1 - Nuc2	Kruskal Wallis and Dunn’s Test	1	ns
