## Supporting Tables for "Rapid host switching of *Wolbachia* and even more rapid turnover of their phages and incompatibility-causing loci": TableS5.xlsx

### Sheet: TableS5
Node	N1 Point Estimate	N1 CI	N2 Point Estimate	N1 C2	U1 Point Estimate	U1 CI	U1 Point Estimate	U1 CI
wMel-like root	512630	(262515, 1177230)	425748	(266416, 2497490)	509745	(262372, 1344490)	427346	(259819, 3062740)
Root of clade containing wDal, wSbr, and six Wolbachia from Drosophila	370279	(187346, 824122)	298824	(208649, 1790240)	369820	(201088, 958660)	300404	(199691, 2175080)
wRi-like root	44199	(18017, 107407)	37955	(19554, 201795)	44575	(17196, 114372)	37982	(19176, 243665)
wMel-like/wRi-like root	4496844	(1975600, 10404300)	3691444	(2120890, 20676700)	4407162	(2092950, 11139100)	3705128	(2085410, 24301800)
